# Mammalian SWI/SNF complex activity regulates POU2F3 and constitutes a targetable dependency in small cell lung cancer

**DOI:** 10.1101/2024.01.21.576304

**Authors:** Leslie Duplaquet, Kevin So, Alexander W. Ying, Xinyue Li, Yixiang Li, Xintao Qiu, Rong Li, Shilpa Singh, Xiaoli S. Wu, Qi Liu, Jun Qi, Tim D.D. Somerville, Hillary Heiling, Emanuele Mazzola, Yenarae Lee, Thomas Zoller, Christopher R. Vakoc, John G. Doench, William C. Forrester, Tinya Abrams, Henry W. Long, Matthew J. Niederst, Cigall Kadoch, Matthew G. Oser

## Abstract

Small cell lung cancers (SCLC) are comprised of heterogeneous subtypes marked by lineage-specific transcription factors, including ASCL1, NEUROD1, and POU2F3. POU2F3-positive SCLC, ∼12% of all cases, are uniquely dependent on POU2F3 itself; as such, approaches to attenuate POU2F3 expression may represent new therapeutic opportunities. Here using genome-scale screens for regulators of POU2F3 expression and SCLC proliferation, we define mSWI/SNF complexes, including non-canonical BAF (ncBAF) complexes, as top dependencies specific to POU2F3-positive SCLC. Notably, clinical-grade pharmacologic mSWI/SNF inhibition attenuates proliferation of all POU2F3-positive SCLCs, while disruption of ncBAF via BRD9 degradation is uniquely effective in pure non-neuroendocrine POU2F3-SCLCs. mSWI/SNF maintains accessibility over gene loci central to POU2F3-mediated gene regulatory networks. Finally, chemical targeting of SMARCA4/2 mSWI/SNF ATPases and BRD9 decrease POU2F3-SCLC tumor growth and increase survival *in vivo*. Taken together, these results characterize mSWI/SNF-mediated global governance of the POU2F3 oncogenic program and suggest mSWI/SNF inhibition as a therapeutic strategy for SCLC.
