## Supplemental Table 2 for "Mammalian SWI/SNF complex activity regulates POU2F3 and constitutes a targetable dependency in small cell lung cancer"

### Sheet: Sheet1
gene	S00829	S01297	S01542	S01556	S02209	S02255	S02256	S02286	S02288	S02296	S00837	S02375
ASCL1	29.0149	486.273	0.535751	0.104566	0.126553	0.217934	0.351385	0.32108	4.63597	0.11968	7.40446	1.91356
NEUROD1	0.007136	4.13092	0	14.53	0.007381	2.70944	0.112084	0.010294	0.014925	0.04192	0.00859	19.1088
POU2F3	37.8159	10.8639	13.1765	74.6064	17.0257	34.2854	92.1478	25.6378	13.3212	10.0952	68.8233	10.5386
						Tumors with dominant ASCL1 or NEUROD1 expression are marked in red and were excluded from analyses as could be confounders
