## Supplemental Table 3 for "Mammalian SWI/SNF complex activity regulates POU2F3 and constitutes a targetable dependency in small cell lung cancer"

### Sheet: Sheet1
gBlocks™ Gene Fragments
Name	Sequence
HA1 (M13-HA1-linker1)	CCCAGTCACGACGTTGTAAAACGGGACCATATAATATACATTACCAGCTTTAAAAAATTGTTTCGAGGTATAATTCATATACCATAAAATTCACCGTTTTAAAGTGTGCAGTTCAGTGGTTTTTAGTATATTCACAAGGTTGTGCAACCATCAGCGTTATCTAATTCCAGGATGTTTTTATTACTCCTACCTGCAAAAGCCCCTGTACCTGCTAGCAGTCACTCCCCATTCCCATCTTACGCCATCACATTATTAGCTTTAGGATTGACTTCTTTCTTCCTTCCAGATCTTGGTACCGATGGAATCATTCCACCTACCTCCACggatcgggtgggactagtggc
HA2 (Linker2-HA2-M13Rv)	ggaaccggtGCTggaagtggtTGAGACCAAAAAGTTTCTCCTACTCCAGCTGGCCCTGTATTCCCCCTGGAAGGAAGGGAATCATGCCTTCTATATACAGACAGATTGCCTTCAGAAGAGTGGAAGAAAATCTCCACTATCAATGAACCCAGACTCTTGTCTTCTTCAAGAGCAAGGGCCTCCGGAGATCCAAACTGTGATTGAACCAAGTGCAGACTCCTAATGCTCTTGAAATACACAGCCCCTCCTAGGAGCTTACCATTTTCACCTTCCTTGCCTATGCCCTTGCCTTCTAGTTCCAAATATTTTAGCCAGCTTCACCATGGTCATAGCTGTTTCC
Sequence
Name	Sequence
Linker 1	GGATCGGGTGGGACTAGTGGC
Linker 2	ggaaccggtGCTggaagtggt
DCK*	GCCACCCCGCCCAAGAGAAGCTGCCCATCTTTCTCAGCCAGCTCTGAGGGGACCCGCATCAAGAAAATCTCCATCGAAGGGAACATCGCTGCAGGGAAGTCAACATTTGTGAATATCCTTAAACAATTGTGTGAAGATTGGGAAGTGGTTCCTGAACCTGTTGCCAGATGGTGCAATGTTCAAAGTACTCAAGATGAATTTGAGGAACTTACAATGGAGCAGAAAAATGGTGGGAATGTTCTTCAGATGATGTATGAGAAACCTGAACGATGGTCTTTTACCTTCCAAACCTACGCCTGTCTCAGTATGATAAGAGCTCAGCTTGCCTCTCTGAATGGCAAGCTCAAAGATGCAGAGAAACCTGTATTATTTTTTGAACGATCTGTGTATAGTGCGAGG…
P2A	GGATCCGGCGCAACAAACTTCTCTCTGCTGAAACAAGCCGGAGATGTCGAAGAGAATCCTGGACCG
GFP	gtgagcaagggcgaggagctgttcaccggggtggtgcccatcctggtcgagctggacggcgacgtaaacggccacaagttcagcgtgtccggcgagggcgagggcgatgccacctacggcaagctgaccctgaagttcatctgcaccaccggcaagctgcccgtgccctggcccaccctcgtgaccaccctgacctacggcgtgcagtgcttcagccgctaccccgaccacatgaagcagcacgacttcttcaagtccgccatgcccgaaggctacgtccaggagcgcaccatcttcttcaaggacgacggcaactacaagacccgcgccgaggtgaagttcgagggcgacaccctggtgaaccgcatcgagctgaagggcatcgacttcaaggaggac…
M13 pUC	CCCAGTCACGACGTTGTAAAACG
M13 Rv	ATGGTCATAGCTGTTTCC
