## Supplemental Table 4 for "Mammalian SWI/SNF complex activity regulates POU2F3 and constitutes a targetable dependency in small cell lung cancer"

### Sheet: Sheet1
BAF complexes subunits
ncBAF	cBAF	pBAF
BRD9	SMARCD1/2/3	SMARCD1/2/3
BICRA/BICRAL	SMARCA2/4	SMARCA2/4
SMARCD1	ACTL6A/B	ACTL6A/B
SMARCA2/4	BCL7A/B/C	BCL7A/B/C
ACTL6A/B	SMARCC1/2	SMARCC1/2
BCL7A/B/C	ACTB	ACTB
SMARCC1	SS18/SS18L1	SMARCB1
ACTB	SMARCB1	SMARCE1
SS18/SS18L1	SMARCE1	PHF10
	DPF1/2/3	BRD7
	ARID1A/B	ARID2
		PBRM1
